# No support for a meiosis suppressor in *Daphnia pulex*: Comparison of linkage maps reveals normal recombination in males of obligate parthenogenetic lineages

**DOI:** 10.1101/2021.12.09.471908

**Authors:** Cécile Molinier, Thomas Lenormand, Christoph R. Haag

## Abstract

It is often assumed that obligate parthenogenesis (OP) evolves by a disruption of meiosis and recombination. One emblematic example that appears to support this view is the crustacean *Daphnia pulex*. Here, by constructing high-density linkage maps, we estimate genome-wide recombination rates in males that are occasionally produced by OP lineages, as well as in males and females of cyclical parthenogenetic (CP) lineages. The results show no significant differences in recombination rates and patterns between CP and OP males nor between CP male and CP females. The observation that recombination is not suppressed in OP males invalidates the hypothesis of a general meiosis suppressor responsible for OP. Rather, our findings suggest that in *D. pulex*, as in other species where OP evolves from CP ancestors, the CP to OP transition evolves through a re-use of the parthenogenesis pathways already present in CP and through their extension to the entire life cycle, at least in females. In addition to the implications for the evolution of OP, the genetic maps produced by this study constitute an important genomic resource for the model species *Daphnia*.
