## Supplementary material for "No support for a meiosis suppressor in *Daphnia pulex*: Comparison of linkage maps reveals normal recombination in males of obligate parthenogenetic lineages": TableS1

### Sheet: Feuille1
Clone name	Origin	Cross	Parental line
LPB-87	Long Point Pond B, Ontario, USA	CPxCP cross	mother line
TEX-1	Textile Road, Michigan, USA	CPxCP cross	father line
TEX-114	Textile Road, Michigan, USA	OPxCP cross	mother line
STM-2	St. Mattieu-du-Parc, Quebec, Canada	OPxCP cross	father line
