## Supplementary material for "No support for a meiosis suppressor in *Daphnia pulex*: Comparison of linkage maps reveals normal recombination in males of obligate parthenogenetic lineages": TableS2

### Sheet: Feuille1
Scaffold name	LG	Start position	End position	Orientation	Split positions
scaffold_66	1	1	809393	down	NA
scaffold_130	1	809494	1152295	up	NA
scaffold_262	1	1152396	1247606	unknown	NA
scaffold_42	1	1247707	2314318	down	NA
scaffold_53	1	2314419	3184528	down	NA
scaffold_207	1	3184629	3371674	down	NA
scaffold_106	1	3371775	3865124	down	NA
scaffold_1286	1	3865225	3877117	unknown	NA
scaffold_211	1	3877218	4034025	up	NA
scaffold_3	1	4034126	7811759	down	NA
scaffold_61	1	7811860	8561008	up	NA
scaffold_162	1	8561109	8821886	down	NA
scaffold_181	1	8821987	9080855	unknown	NA
scaffold_229	1	9080956	9225680	down	NA
scaffold_59_1	2	1	96604	up	96604
scaffold_90	2	96705	614756	up	NA
scaffold_758	2	614857	631985	unknown	NA
scaffold_19	2	632086	2098030	down	NA
scaffold_74	2	2098131	2738842	up	NA
scaffold_1	2	2738943	6931972	down	NA
scaffold_1353	2	6932073	6942538	unknown	NA
scaffold_115	2	6942639	7333826	down	NA
scaffold_254	2	7333927	7434927	up	NA
scaffold_1586	2	7435028	7443836	unknown	NA
scaffold_475	2	7443937	7479590	unknown	NA
scaffold_195	2	7479691	7674505	unknown	NA
scaffold_78	2	7674606	8250609	up	NA
scaffold_4891	2	8250710	8254610	unknown	NA
scaffold_4031	2	8254711	8261494	unknown	NA
scaffold_347	2	8261595	8323856	unknown	NA
scaffold_185	2	8323957	8529792	unknown	NA
scaffold_73	2	8529893	9116569	unknown	NA
scaffold_228	2	9116670	9253593	unknown	NA
scaffold_222	2	9253694	9404006	unknown	NA
scaffold_45	2	9404107	10349477	up	NA
scaffold_244	2	10349578	10465475	unknown	NA
scaffold_206	2	10465576	10629532	unknown	NA
scaffold_266	2	10629633	10720479	unknown	NA
scaffold_71	2	10720580	11397784	unknown	NA
scaffold_137	2	11397885	11716403	unknown	NA
scaffold_170	2	11716504	11963524	unknown	NA
scaffold_148	2	11963625	12253436	unknown	NA
scaffold_323	2	12253537	12317630	unknown	NA
scaffold_149	2	12317731	12650375	unknown	NA
scaffold_134	2	12650476	12980655	unknown	NA
scaffold_241	2	12980756	13097940	unknown	NA
scaffold_407	2	13098041	13143153	unknown	NA
scaffold_112	2	13143254	13548938	down	NA
scaffold_812	2	13549039	13564007	unknown	NA
scaffold_202	2	13564108	13738329	up	NA
scaffold_4774	2	13738430	13742463	unknown	NA
scaffold_374	2	13742564	13795221	unknown	NA
scaffold_132_1	2	13795322	13870658	unknown	75338
scaffold_113	2	13870759	14260906	unknown	NA
scaffold_30	2	14261007	15460129	down	NA
scaffold_135	2	15460230	15800876	down	NA
scaffold_1417	2	15800977	15809853	unknown	NA
scaffold_302	2	15809954	15909406	unknown	NA
scaffold_136	2	15909507	16218944	down	NA
scaffold_219	3	1	147570	up	NA
scaffold_16	3	147671	1827551	up	NA
scaffold_221	3	1827652	1981764	unknown	NA
scaffold_371	3	1981865	2038645	unknown	NA
scaffold_174	3	2038746	2298455	up	NA
scaffold_209	3	2298556	2455984	unknown	NA
scaffold_44	3	2456085	3499899	unknown	NA
scaffold_1012	3	3500000	3513605	unknown	NA
scaffold_155_1	3	3513706	3679915	unknown	166210
scaffold_164	3	3680016	3941807	unknown	NA
scaffold_117	3	3941908	4343321	unknown	NA
scaffold_122	3	4343422	4721850	unknown	NA
scaffold_189	3	4721951	4951560	unknown	NA
scaffold_238	3	4951661	5075720	unknown	NA
scaffold_178	3	5075821	5315114	unknown	NA
scaffold_265	3	5315215	5389363	unknown	NA
scaffold_132_2	3	5389464	5642203	unknown	75338
scaffold_736	3	5642304	5656913	unknown	NA
scaffold_506	3	5657014	5690943	unknown	NA
scaffold_147_2	3	5691044	5839754	unknown	146187
scaffold_33_1	3	5839855	6277774	up	437920
scaffold_26	3	6277875	7526024	unknown	NA
scaffold_114	3	7526125	7905690	unknown	NA
scaffold_2099	3	7905791	7913130	unknown	NA
scaffold_11579	3	7913231	7914380	unknown	NA
scaffold_21_1	3	7914481	9289801	up	1375321;1438328
scaffold_8713	3	9289902	9291260	unknown	NA
scaffold_827	3	9291361	9309267	unknown	NA
scaffold_2_2	3	9309368	13049536	up	748893
scaffold_97	3	13049637	13532190	down	NA
scaffold_62	3	13532291	14280293	up	NA
scaffold_21_3	3	14280394	15750183	up	1375321;1438330
scaffold_21_2	3	15750284	17188611	down	1375321;1438329
scaffold_2_1	3	17188712	17937604	down	748893
scaffold_422	4	1	55969	unknown	NA
scaffold_1107	4	56070	67317	unknown	NA
scaffold_155_2	4	67418	201831	unknown	166210
scaffold_163	4	201932	462477	down	NA
scaffold_186	4	462578	659375	down	NA
scaffold_198	4	659476	845634	up	NA
scaffold_43	4	845735	1895958	down	NA
scaffold_285	4	1896059	1979758	down	NA
scaffold_8	4	1979859	4315354	up	NA
scaffold_11	4	4315455	6503257	up	NA
scaffold_31	4	6503358	7665253	up	NA
scaffold_110_2	4	7665354	7879670	unknown	207327
scaffold_144	4	7879771	8201624	unknown	NA
scaffold_171	4	8201725	8445338	up	NA
scaffold_1828	4	8445439	8453497	unknown	NA
scaffold_69	4	8453598	9132443	unknown	NA
scaffold_180	5	1	215220	unknown	NA
scaffold_60	5	215321	973303	down	NA
scaffold_245	5	973404	1087378	unknown	NA
scaffold_252	5	1087479	1195466	up	NA
scaffold_213	5	1195567	1349642	down	NA
scaffold_363	5	1349743	1427175	unknown	NA
scaffold_272	5	1427276	1513536	unknown	NA
scaffold_98	5	1513637	2025000	down	NA
scaffold_37	5	2025101	3073554	up	NA
scaffold_256	5	3073655	3177537	unknown	NA
scaffold_216	5	3177638	3357360	unknown	NA
scaffold_175	5	3357461	3579707	unknown	NA
scaffold_1499	5	3579808	3589120	unknown	NA
scaffold_125	5	3589221	3962082	unknown	NA
scaffold_215	5	3962183	4136016	unknown	NA
scaffold_157	5	4136117	4425743	unknown	NA
scaffold_1496	5	4425844	4435187	unknown	NA
scaffold_1543	5	4435288	4444356	unknown	NA
scaffold_307	5	4444457	4519981	down	NA
scaffold_160	5	4520082	4767600	up	NA
scaffold_38	5	4767701	5859205	down	NA
scaffold_1072	5	5859306	5872006	unknown	NA
scaffold_12	5	5872107	8090530	down	NA
scaffold_39	5	8090631	9149558	down	NA
scaffold_15	5	9149659	10890182	down	NA
scaffold_1060	5	10890283	10903260	unknown	NA
scaffold_131	5	10903361	11249324	down	NA
scaffold_89	5	11249425	11915651	up	NA
scaffold_20_2	5	11915752	13340392	down	177865
scaffold_6080	6	1	2354	unknown	NA
scaffold_1958	6	2455	7918	unknown	NA
scaffold_80_2	6	8019	568228	down	425684
scaffold_1310	6	568329	573090	up	NA
scaffold_6547	6	573191	575128	unknown	NA
scaffold_123	6	575229	953053	up	NA
scaffold_80_1	6	953154	1378837	up	425684
scaffold_23_1	6	1378938	1707969	up	329032
scaffold_187	6	1708070	1911692	up	NA
scaffold_471	6	1911793	1950354	unknown	NA
scaffold_28	6	1950455	3148100	up	NA
scaffold_47_2	6	3148201	4092216	up	504509
scaffold_1539	6	4092317	4101401	unknown	NA
scaffold_598	6	4101502	4130848	unknown	NA
scaffold_588	6	4130949	4160053	unknown	NA
scaffold_299	6	4160154	4241917	unknown	NA
scaffold_23_2	6	4242018	5596395	down	329032
scaffold_1448	6	5596496	5605600	unknown	NA
scaffold_47_1	6	5605701	6110209	down	504509
scaffold_138	6	6110310	6431227	up	NA
scaffold_191	6	6431328	6642407	down	NA
scaffold_32	6	6642508	7787273	up	NA
scaffold_230	6	7787374	7920553	unknown	NA
scaffold_128	6	7920654	8253507	up	NA
scaffold_92	6	8253608	8753999	up	NA
scaffold_177	6	8754100	9039145	up	NA
scaffold_2853	7	1	7190	unknown	NA
scaffold_257	7	7291	121639	unknown	NA
scaffold_566	7	121740	173247	unknown	NA
scaffold_469	7	173348	212209	unknown	NA
scaffold_200	7	212310	221477	unknown	NA
scaffold_18	7	221578	1668558	down	NA
scaffold_303	7	1668659	1745538	up	NA
scaffold_46	7	1745639	2772988	up	NA
scaffold_811	7	2773089	2787347	unknown	NA
scaffold_91_2	7	2787448	2996921	unknown	313420
scaffold_220	7	2997022	3194688	unknown	NA
scaffold_204	7	3194789	3391868	unknown	NA
scaffold_770	7	3391969	3408897	unknown	NA
scaffold_429	7	3408998	3451491	unknown	NA
scaffold_129	7	3451592	3813237	unknown	NA
scaffold_82	7	3813338	4377394	up	NA
scaffold_156	7	4377495	4640856	unknown	NA
scaffold_327	7	4640957	4710942	unknown	NA
scaffold_133	7	4711043	5040176	up	NA
scaffold_68	7	5040277	5717706	unknown	NA
scaffold_55	7	5717807	6587045	unknown	NA
scaffold_48	7	6587146	7533034	up	NA
scaffold_101	7	7533135	8002681	unknown	NA
scaffold_250	7	8002782	8112792	unknown	NA
scaffold_190	7	8112893	8320119	unknown	NA
scaffold_1867	7	8320220	8328268	unknown	NA
scaffold_127	7	8328369	8726781	unknown	NA
scaffold_65	7	8726882	9455897	unknown	NA
scaffold_93	7	9455998	9936067	up	NA
scaffold_54	7	9936168	10777495	unknown	NA
scaffold_40	7	10777596	11863595	down	NA
scaffold_4	7	11863696	14939404	down	NA
scaffold_1164	7	14939505	14951370	unknown	NA
scaffold_145	7	14951471	15252399	up	NA
scaffold_87	7	15252500	15774704	up	NA
scaffold_168	8	1	265190	unknown	NA
scaffold_283	8	265291	353492	unknown	NA
scaffold_141	8	353593	657533	unknown	NA
scaffold_81_1	8	657634	968620	unknown	310987;484340
scaffold_166_1	8	968721	1116085	unknown	147365
scaffold_193_1	8	1116186	1195018	down	78833
scaffold_57_2	8	1195119	1992995	down	500315
scaffold_249	8	1993096	2100449	unknown	NA
scaffold_477	8	2100550	2172780	up	NA
scaffold_147_1	8	2172881	2319067	unknown	146187
scaffold_183	8	2319168	2538163	up	NA
scaffold_328	8	2538264	2628134	unknown	NA
scaffold_188	8	2628235	2822895	up	NA
scaffold_33_2	8	2822996	3484992	down	437920
scaffold_126	8	3485093	3852706	unknown	NA
scaffold_290	8	3852807	3939408	unknown	NA
scaffold_1255	8	3939509	3945280	unknown	NA
scaffold_151	8	3945381	4242075	unknown	NA
scaffold_34	8	4242176	5343649	unknown	NA
scaffold_199	8	5343750	5537130	unknown	NA
scaffold_356	8	5537231	5595722	unknown	NA
scaffold_322	8	5595823	5666479	up	NA
scaffold_50	8	5666580	6554337	unknown	NA
scaffold_22	8	6554438	7958293	down	NA
scaffold_402	8	7958394	8006732	unknown	NA
scaffold_109	8	8006833	8433384	unknown	NA
scaffold_20_1	8	8433485	8611349	up	177865
scaffold_57_1	8	8611450	9111764	up	500315
scaffold_226	8	9111865	9264129	unknown	NA
scaffold_291	8	9264230	9345754	up	NA
scaffold_169	8	9345855	9589233	unknown	NA
scaffold_52	8	9589334	10449454	unknown	NA
scaffold_94	8	10449555	10951471	up	NA
scaffold_4611	8	10951572	10955892	unknown	NA
scaffold_218	8	10955993	11113458	unknown	NA
scaffold_77	8	11113559	11725429	up	NA
scaffold_2689	8	11725530	11732805	unknown	NA
scaffold_76	8	11732906	12357772	down	NA
scaffold_7714	8	12357873	12359404	unknown	NA
scaffold_83	8	12359505	13001593	down	NA
scaffold_7	8	13001694	15326139	down	NA
scaffold_3696	8	15326240	15333140	unknown	NA
scaffold_259	8	15333241	15461334	unknown	NA
scaffold_25	8	15461435	16749459	up	NA
scaffold_1272	8	16749560	16760558	unknown	NA
scaffold_85_1	8	16760659	17014281	unknown	253623
scaffold_260	8	17014382	17108927	unknown	NA
scaffold_81_2	8	17109028	17593367	up	310987;484340
scaffold_4390	8	17593468	17598538	down	NA
scaffold_51	9	1	914909	down	NA
scaffold_13	9	915010	2827776	up	NA
scaffold_14	9	2827877	4508481	down	NA
scaffold_387	9	4508582	4552952	unknown	NA
scaffold_139	9	4553053	4852310	unknown	NA
scaffold_104	9	4852411	5294898	unknown	NA
scaffold_118	9	5294999	5685819	unknown	NA
scaffold_172	9	5685920	5922458	unknown	NA
scaffold_95	9	5922559	6399174	unknown	NA
scaffold_41	9	6399275	7450626	up	NA
scaffold_107	9	7450727	7891876	down	NA
scaffold_99	9	7891977	8367370	down	NA
scaffold_9	9	8367471	10618669	down	NA
scaffold_67_3	10	1	545855	down	86483; 181632
scaffold_110_1	10	545956	753282	unknown	207327
scaffold_120	10	753383	1135590	up	NA
scaffold_263	10	1135691	1260416	down	NA
scaffold_1249	10	1260517	1271611	unknown	NA
scaffold_36	10	1271712	2463803	up	NA
scaffold_452	10	2463904	2500161	unknown	NA
scaffold_6	10	2500262	4906378	down	NA
scaffold_628	10	4906479	4930419	unknown	NA
scaffold_88	10	4930520	5449433	down	NA
scaffold_103	10	5449534	6001778	up	NA
scaffold_35	10	6001879	7099119	down	NA
scaffold_223	10	7099220	7234630	down	NA
scaffold_105	10	7234731	7674099	unknown	NA
scaffold_176	10	7674200	7891095	unknown	NA
scaffold_56	10	7891196	8738219	up	NA
scaffold_102	10	8738320	9210957	unknown	NA
scaffold_64	10	9211058	9961310	down	NA
scaffold_49	10	9961411	10874610	down	NA
scaffold_152	10	10874711	11181930	unknown	NA
scaffold_8339	10	11182031	11183445	unknown	NA
scaffold_79	10	11183546	11773029	up	NA
scaffold_182	10	11773130	12008299	up	NA
scaffold_100	10	12008400	12480247	up	NA
scaffold_29	10	12480348	13744270	up	NA
scaffold_121	10	13744371	14153235	down	NA
scaffold_4289	10	14153336	14159193	unknown	NA
scaffold_17	10	14159294	15705841	down	NA
scaffold_332	10	15705942	15771986	unknown	NA
scaffold_72	10	15772087	16424301	up	NA
scaffold_173	10	16424402	16669239	down	NA
scaffold_1364	10	16669340	16679650	unknown	NA
scaffold_574	10	16679751	16722017	unknown	NA
scaffold_282	10	16722118	16811935	unknown	NA
scaffold_67_1	10	16812036	16898518	unknown	86483; 181632
scaffold_193_2	10	16898619	17013436	up	78833
scaffold_217	10	17013537	17159226	unknown	NA
scaffold_352	10	17159327	17232031	unknown	NA
scaffold_3817	10	17232132	17238994	up	NA
scaffold_10324	10	17239095	17240315	unknown	NA
scaffold_1063	10	17240416	17251380	unknown	NA
scaffold_67_2	11	1	95149	unknown	86483; 181632
scaffold_10	11	95250	2265035	down	NA
scaffold_24	11	2265136	3600744	down	NA
scaffold_280	11	3600845	3680372	unknown	NA
scaffold_75	11	3680473	4307390	up	NA
scaffold_111	11	4307491	4702772	up	NA
scaffold_116	11	4702873	5099093	up	NA
scaffold_85_2	11	5099194	5396757	unknown	253623
scaffold_166_2	11	5396858	5507981	down	147365
scaffold_81_3	11	5508082	5703296	down	310987;484340
scaffold_205	12	1	171084	unknown	NA
scaffold_791	12	171185	183966	down	NA
scaffold_70	12	184067	917277	down	NA
scaffold_621	12	917378	942028	unknown	NA
scaffold_86	12	942129	1476018	down	NA
scaffold_2025	12	1476119	1483891	unknown	NA
scaffold_4663	12	1483992	1488192	unknown	NA
scaffold_91_1	12	1488293	1801712	unknown	313420
scaffold_96	12	1801813	2246372	down	NA
scaffold_58	12	2246473	2993678	down	NA
scaffold_225	12	2993779	3132235	unknown	NA
scaffold_124	12	3132336	3519404	unknown	NA
scaffold_159	12	3519505	3785110	unknown	NA
scaffold_27	12	3785211	5037906	down	NA
scaffold_146	12	5038007	5334753	unknown	NA
scaffold_158	12	5334854	5593399	unknown	NA
scaffold_355	12	5593500	5680992	unknown	NA
scaffold_184	12	5681093	5885460	unknown	NA
scaffold_161	12	5885561	6158707	unknown	NA
scaffold_167	12	6158808	6405629	unknown	NA
scaffold_253	12	6405730	6511398	unknown	NA
scaffold_648	12	6511499	6533933	unknown	NA
scaffold_119	12	6534034	6920682	unknown	NA
scaffold_856	12	6920783	6933544	unknown	NA
scaffold_108	12	6933645	7343349	unknown	NA
scaffold_84	12	7343450	7897659	unknown	NA
scaffold_59_2	12	7897760	8659242	down	96604
scaffold_2532	12	8659343	8666715	unknown	NA
scaffold_63	12	8666816	9400901	down	NA
scaffold_210	12	9401002	9561283	down	NA
scaffold_5	12	9561384	12073362	down	NA
scaffold_142	12	12073463	12378281	down	NA
scaffold_505	12	12378382	12414467	down	NA
Note that the scaffold with _1; _2 or _3 are split scaffolds from the genome assembly V1.1

### Sheet: old
chrom	initial_pos	final_position	order_within_chrom	scaffold_name	init_pos_within_scaffold	termin_pos_within_scaffold	scaffold_length	orientation
2	2738943	6931972	6	scaffold_1	1	4193030	4193030	down	20
11	95250	2265035	2	scaffold_10	1	2169786	2169786	down	304
10	12008400	12480247	24	scaffold_100	1	471848	471848	up	285
7	7533135	8002681	23	scaffold_101	1	469547	469547	unknown	187
3	3500000	3513605	8	scaffold_1012	1	13606	13606	unknown	67
10	8738320	9210957	17	scaffold_102	1	472638	472638	unknown	278
10	5449534	6001778	11	scaffold_103	1	552245	552245	up	272
10	17239095	17240315	40	scaffold_10324	1	1221	1221	unknown	301
9	4852411	5294898	6	scaffold_104	1	442488	442488	unknown	254
10	7234731	7674099	14	scaffold_105	1	439369	439369	unknown	275
1	3371775	3865124	7	scaffold_106	1	493350	493350	down	7
5	10890283	10903260	26	scaffold_1060	1	12978	12978	unknown	135
10	17240416	17251380	41	scaffold_1063	1	10965	10965	unknown	302
9	7450727	7891876	11	scaffold_107	1	441150	441150	down	259
5	5859306	5872006	22	scaffold_1072	1	12701	12701	unknown	131
12	6933645	7343349	25	scaffold_108	1	409705	409705	unknown	337
8	8006833	8433384	26	scaffold_109	1	426552	426552	unknown	225
4	4315455	6503257	10	scaffold_11	1	2187803	2187803	up	103
10	545956	753282	2	scaffold_110	1	207327	207327	unknown	263
4	7665354	7879670	12	scaffold_110_2	207328	421644	214317	unknown	105
4	56070	67317	2	scaffold_1107	1	11248	11248	unknown	95
11	4307491	4702772	6	scaffold_111	1	395282	395282	up	308
2	13143254	13548938	34	scaffold_112	1	405685	405685	down	48
2	13870759	14260906	40	scaffold_113	1	390148	390148	unknown	54
3	7526125	7905690	23	scaffold_114	1	379566	379566	unknown	82
2	6942639	7333826	8	scaffold_115	1	391188	391188	down	22
3	7913231	7914380	25	scaffold_11579	1	1150	1150	unknown	84
11	4702873	5099093	7	scaffold_116	1	396221	396221	up	309
7	14939505	14951370	33	scaffold_1164	1	11866	11866	unknown	197
3	3941908	4343321	11	scaffold_117	1	401414	401414	unknown	70
9	5294999	5685819	7	scaffold_118	1	390821	390821	unknown	255
12	6534034	6920682	23	scaffold_119	1	386649	386649	unknown	335
5	5872107	8090530	23	scaffold_12	1	2218424	2218424	down	132
10	753383	1135590	3	scaffold_120	1	382208	382208	up	264
10	13744371	14153235	26	scaffold_121	1	408865	408865	down	287
3	4343422	4721850	12	scaffold_122	1	378429	378429	unknown	71
6	575229	953053	6	scaffold_123	1	377825	377825	up	144
12	3132336	3519404	12	scaffold_124	1	387069	387069	unknown	324
10	1260517	1271611	5	scaffold_1249	1	11095	11095	unknown	266
5	3589221	3962082	14	scaffold_125	1	372862	372862	unknown	123
8	3939509	3945280	17	scaffold_1255	1	5772	5772	unknown	216
8	3485093	3852706	15	scaffold_126	1	367614	367614	unknown	214
7	8328369	8726781	27	scaffold_127	1	398413	398413	unknown	191
8	16749560	16760558	45	scaffold_1272	1	10999	10999	unknown	244
6	7920654	8253507	24	scaffold_128	1	332854	332854	up	162
1	3865225	3877117	8	scaffold_1286	1	11893	11893	unknown	8
7	3451592	3813237	15	scaffold_129	1	361646	361646	unknown	179
9	915010	2827776	2	scaffold_13	1	1912767	1912767	up	250
1	809494	1152295	2	scaffold_130	1	342802	342802	up	2
5	10903361	11249324	27	scaffold_131	1	345964	345964	down	136
6	568329	573090	4	scaffold_1310	1	4762	4762	up	142
2	13795322	13870658	39	scaffold_132	1	75337	75337	unknown	53
3	5389464	5642203	17	scaffold_132_2	75338	328077	252740	unknown	76
7	4711043	5040176	19	scaffold_133	1	329134	329134	up	183
2	12650476	12980655	31	scaffold_134	1	330180	330180	unknown	45
2	15460230	15800876	42	scaffold_135	1	340647	340647	down	56
2	6932073	6942538	7	scaffold_1353	1	10466	10466	unknown	21
2	15909507	16218944	45	scaffold_136	1	309438	309438	down	59
10	16669340	16679650	32	scaffold_1364	1	10311	10311	unknown	293
2	11397885	11716403	26	scaffold_137	1	318519	318519	unknown	40
6	6110310	6431227	20	scaffold_138	1	320918	320918	up	158
9	4553053	4852310	5	scaffold_139	1	299258	299258	unknown	253
9	2827877	4508481	3	scaffold_14	1	1680605	1680605	down	251
8	353593	657533	3	scaffold_141	1	303941	303941	unknown	202
2	15800977	15809853	43	scaffold_1417	1	8877	8877	unknown	57
12	12073463	12378281	32	scaffold_142	1	304819	304819	down	344
4	7879771	8201624	13	scaffold_144	1	321854	321854	unknown	106
6	5596496	5605600	18	scaffold_1448	1	9105	9105	unknown	156
7	14951471	15252399	34	scaffold_145	1	300929	300929	up	198
12	5038007	5334753	15	scaffold_146	1	296747	296747	unknown	327
8	2172881	2319067	10	scaffold_147	1	146187	146187	unknown	209
3	5691044	5839754	20	scaffold_147_2	146188	294898	148711	unknown	79
2	11963625	12253436	28	scaffold_148	1	289812	289812	unknown	42
2	12317731	12650375	30	scaffold_149	1	332645	332645	unknown	44
5	4425844	4435187	17	scaffold_1496	1	9344	9344	unknown	126
5	3579808	3589120	13	scaffold_1499	1	9313	9313	unknown	122
5	9149659	10890182	25	scaffold_15	1	1740524	1740524	down	134
8	3945381	4242075	18	scaffold_151	1	296695	296695	unknown	217
10	10874711	11181930	20	scaffold_152	1	307220	307220	unknown	281
6	4092317	4101401	13	scaffold_1539	1	9085	9085	unknown	151
5	4435288	4444356	18	scaffold_1543	1	9069	9069	unknown	127
3	3513706	3679915	9	scaffold_155	1	166210	166210	unknown	68
4	67418	201831	3	scaffold_155_2	166211	300624	134414	unknown	96
7	4377495	4640856	17	scaffold_156	1	263362	263362	unknown	181
5	4136117	4425743	16	scaffold_157	1	289627	289627	unknown	125
12	5334854	5593399	16	scaffold_158	1	258546	258546	unknown	328
2	7435028	7443836	10	scaffold_1586	1	8809	8809	unknown	24
12	3519505	3785110	13	scaffold_159	1	265606	265606	unknown	325
3	147671	1827551	2	scaffold_16	1	1679881	1679881	up	61
5	4520082	4767600	20	scaffold_160	1	247519	247519	up	129
12	5885561	6158707	19	scaffold_161	1	273147	273147	unknown	331
1	8561109	8821886	12	scaffold_162	1	260778	260778	down	12
4	201932	462477	4	scaffold_163	1	260546	260546	down	97
3	3680016	3941807	10	scaffold_164	1	261792	261792	unknown	69
8	968721	1116085	5	scaffold_166	1	147365	147365	unknown	204
11	5396858	5507981	9	scaffold_166_2	147366	258489	111124	down	311
12	6158808	6405629	20	scaffold_167	1	246822	246822	unknown	332
8	1	265190	1	scaffold_168	1	265190	265190	unknown	200
8	9345855	9589233	31	scaffold_169	1	243379	243379	unknown	230
10	14159294	15705841	28	scaffold_17	1	1546548	1546548	down	289
2	11716504	11963524	27	scaffold_170	1	247021	247021	unknown	41
4	8201725	8445338	14	scaffold_171	1	243614	243614	up	107
9	5685920	5922458	8	scaffold_172	1	236539	236539	unknown	256
10	16424402	16669239	31	scaffold_173	1	244838	244838	down	292
3	2038746	2298455	5	scaffold_174	1	259710	259710	up	64
5	3357461	3579707	12	scaffold_175	1	222247	222247	unknown	121
10	7674200	7891095	15	scaffold_176	1	216896	216896	unknown	276
6	8754100	9039145	26	scaffold_177	1	285046	285046	up	164
3	5075821	5315114	15	scaffold_178	1	239294	239294	unknown	74
7	221578	1668558	6	scaffold_18	1	1446981	1446981	down	170
5	1	215220	1	scaffold_180	1	215220	215220	unknown	110
1	8821987	9080855	13	scaffold_181	1	258869	258869	unknown	13
10	11773130	12008299	23	scaffold_182	1	235170	235170	up	284
4	8445439	8453497	15	scaffold_1828	1	8059	8059	unknown	108
8	2319168	2538163	11	scaffold_183	1	218996	218996	up	210
12	5681093	5885460	18	scaffold_184	1	204368	204368	unknown	330
2	8323957	8529792	17	scaffold_185	1	205836	205836	unknown	31
4	462578	659375	5	scaffold_186	1	196798	196798	down	98
7	8320220	8328268	26	scaffold_1867	1	8049	8049	unknown	190
6	1708070	1911692	9	scaffold_187	1	203623	203623	up	147
8	2628235	2822895	13	scaffold_188	1	194661	194661	up	212
3	4721951	4951560	13	scaffold_189	1	229610	229610	unknown	72
2	632086	2098030	4	scaffold_19	1	1465945	1465945	down	18
7	8112893	8320119	25	scaffold_190	1	207227	207227	unknown	189
6	6431328	6642407	21	scaffold_191	1	211080	211080	down	159
8	1116186	1195018	6	scaffold_193	1	78833	78833	down	205
10	16898619	17013436	36	scaffold_193_2	78834	193651	114818	up	297
2	7479691	7674505	12	scaffold_195	1	194815	194815	unknown	26
6	2455	7918	2	scaffold_1958	1	5464	5464	unknown	140
4	659476	845634	6	scaffold_198	1	186159	186159	up	99
8	5343750	5537130	20	scaffold_199	1	193381	193381	unknown	219
3	17188712	17937604	34	scaffold_2	1	748893	748893	down	93
3	9309368	13049536	29	scaffold_2_2	748894	3740169	2991276	up	88
8	8433485	8611349	27	scaffold_20	1	177865	177865	up	226
5	11915752	13340392	29	scaffold_20_2	177866	1424641	1246776	down	138
7	212310	221477	5	scaffold_200	1	9168	9168	unknown	169
2	13564108	13738329	36	scaffold_202	1	174222	174222	up	50
12	1476119	1483891	6	scaffold_2025	1	7773	7773	unknown	318
7	3194789	3391868	12	scaffold_204	1	197080	197080	unknown	176
12	1	171084	1	scaffold_205	1	171084	171084	unknown	313
2	10465576	10629532	23	scaffold_206	1	163957	163957	unknown	37
1	3184629	3371674	6	scaffold_207	1	187046	187046	down	6
3	2298556	2455984	6	scaffold_209	1	157429	157429	unknown	65
3	7905791	7913130	24	scaffold_2099	1	7340	7340	unknown	83
3	7914481	9289801	26	scaffold_21	1	1375321	1375321	up	85
3	15750284	17188611	33	scaffold_21_2	1375322	1438328	63007	down	92
3	14280394	15750183	32	scaffold_21_3	1438329	1469790	31462	up	91
12	9401002	9561283	30	scaffold_210	1	160282	160282	down	342
1	3877218	4034025	9	scaffold_211	1	156808	156808	up	9
5	1195567	1349642	5	scaffold_213	1	154076	154076	down	114
5	3962183	4136016	15	scaffold_215	1	173834	173834	unknown	124
5	3177638	3357360	11	scaffold_216	1	179723	179723	unknown	120
10	17013537	17159226	37	scaffold_217	1	145690	145690	unknown	298
8	10955993	11113458	35	scaffold_218	1	157466	157466	unknown	234
3	1	147570	1	scaffold_219	1	147570	147570	up	60
8	6554438	7958293	24	scaffold_22	1	1403856	1403856	down	223
7	2997022	3194688	11	scaffold_220	1	197667	197667	unknown	175
3	1827652	1981764	3	scaffold_221	1	154113	154113	unknown	62
2	9253694	9404006	20	scaffold_222	1	150313	150313	unknown	34
10	7099220	7234630	13	scaffold_223	1	135411	135411	down	274
12	2993779	3132235	11	scaffold_225	1	138457	138457	unknown	323
8	9111865	9264129	29	scaffold_226	1	152265	152265	unknown	228
2	9116670	9253593	19	scaffold_228	1	136924	136924	unknown	33
1	9080956	9225680	14	scaffold_229	1	144725	144725	down	14
6	1378938	1707969	8	scaffold_23	1	329032	329032	up	146
6	4242018	5596395	17	scaffold_23_2	329033	1354378	1025346	down	155
6	7787374	7920553	23	scaffold_230	1	133180	133180	unknown	161
3	4951661	5075720	14	scaffold_238	1	124060	124060	unknown	73
11	2265136	3600744	3	scaffold_24	1	1335609	1335609	down	305
2	12980756	13097940	32	scaffold_241	1	117185	117185	unknown	46
2	10349578	10465475	22	scaffold_244	1	115898	115898	unknown	36
5	973404	1087378	3	scaffold_245	1	113975	113975	unknown	112
8	1993096	2100449	8	scaffold_249	1	107354	107354	unknown	207
8	15461435	16749459	44	scaffold_25	1	1288025	1288025	up	243
7	8002782	8112792	24	scaffold_250	1	110011	110011	unknown	188
5	1087479	1195466	4	scaffold_252	1	107988	107988	up	113
12	6405730	6511398	21	scaffold_253	1	105669	105669	unknown	333
12	8659343	8666715	28	scaffold_2532	1	7373	7373	unknown	340
2	7333927	7434927	9	scaffold_254	1	101001	101001	up	23
5	3073655	3177537	10	scaffold_256	1	103883	103883	unknown	119
7	7291	121639	2	scaffold_257	1	114349	114349	unknown	166
8	15333241	15461334	43	scaffold_259	1	128094	128094	unknown	242
3	6277875	7526024	22	scaffold_26	1	1248150	1248150	unknown	81
8	17014382	17108927	47	scaffold_260	1	94546	94546	unknown	246
1	1152396	1247606	3	scaffold_262	1	95211	95211	unknown	3
10	1135691	1260416	4	scaffold_263	1	124726	124726	down	265
3	5315215	5389363	16	scaffold_265	1	74149	74149	unknown	75
2	10629633	10720479	24	scaffold_266	1	90847	90847	unknown	38
8	11725530	11732805	37	scaffold_2689	1	7276	7276	unknown	236
12	3785211	5037906	14	scaffold_27	1	1252696	1252696	down	326
5	1427276	1513536	7	scaffold_272	1	86261	86261	unknown	116
6	1950455	3148100	11	scaffold_28	1	1197646	1197646	up	149
11	3600845	3680372	4	scaffold_280	1	79528	79528	unknown	306
10	16722118	16811935	34	scaffold_282	1	89818	89818	unknown	295
8	265291	353492	2	scaffold_283	1	88202	88202	unknown	201
4	1896059	1979758	8	scaffold_285	1	83700	83700	down	101
7	1	7190	1	scaffold_2853	1	7190	7190	unknown	165
10	12480348	13744270	25	scaffold_29	1	1263923	1263923	up	286
8	3852807	3939408	16	scaffold_290	1	86602	86602	unknown	215
8	9264230	9345754	30	scaffold_291	1	81525	81525	up	229
6	4160154	4241917	16	scaffold_299	1	81764	81764	unknown	154
1	4034126	7811759	10	scaffold_3	1	3777634	3777634	down	10
2	14261007	15460129	41	scaffold_30	1	1199123	1199123	down	55
2	15809954	15909406	44	scaffold_302	1	99453	99453	unknown	58
7	1668659	1745538	7	scaffold_303	1	76880	76880	up	171
5	4444457	4519981	19	scaffold_307	1	75525	75525	down	128
4	6503358	7665253	11	scaffold_31	1	1161896	1161896	up	104
6	6642508	7787273	22	scaffold_32	1	1144766	1144766	up	160
8	5595823	5666479	22	scaffold_322	1	70657	70657	up	221
2	12253537	12317630	29	scaffold_323	1	64094	64094	unknown	43
7	4640957	4710942	18	scaffold_327	1	69986	69986	unknown	182
8	2538264	2628134	12	scaffold_328	1	89871	89871	unknown	211
3	5839855	6277774	21	scaffold_33	1	437920	437920	up	80
8	2822996	3484992	14	scaffold_33_2	437921	1099917	661997	down	213
10	15705942	15771986	29	scaffold_332	1	66045	66045	unknown	290
8	4242176	5343649	19	scaffold_34	1	1101474	1101474	unknown	218
2	8261595	8323856	16	scaffold_347	1	62262	62262	unknown	30
10	6001879	7099119	12	scaffold_35	1	1097241	1097241	down	273
10	17159327	17232031	38	scaffold_352	1	72705	72705	unknown	299
12	5593500	5680992	17	scaffold_355	1	87493	87493	unknown	329
8	5537231	5595722	21	scaffold_356	1	58492	58492	unknown	220
10	1271712	2463803	6	scaffold_36	1	1192092	1192092	up	267
5	1349743	1427175	6	scaffold_363	1	77433	77433	unknown	115
8	15326240	15333140	42	scaffold_3696	1	6901	6901	unknown	241
5	2025101	3073554	9	scaffold_37	1	1048454	1048454	up	118
3	1981865	2038645	4	scaffold_371	1	56781	56781	unknown	63
2	13742564	13795221	38	scaffold_374	1	52658	52658	unknown	52
5	4767701	5859205	21	scaffold_38	1	1091505	1091505	down	130
10	17232132	17238994	39	scaffold_3817	1	6863	6863	up	300
9	4508582	4552952	4	scaffold_387	1	44371	44371	unknown	252
5	8090631	9149558	24	scaffold_39	1	1058928	1058928	down	133
7	11863696	14939404	32	scaffold_4	1	3075709	3075709	down	196
7	10777596	11863595	31	scaffold_40	1	1086000	1086000	down	195
8	7958394	8006732	25	scaffold_402	1	48339	48339	unknown	224
2	8254711	8261494	15	scaffold_4031	1	6784	6784	unknown	29
2	13098041	13143153	33	scaffold_407	1	45113	45113	unknown	47
9	6399275	7450626	10	scaffold_41	1	1051352	1051352	up	258
1	1247707	2314318	4	scaffold_42	1	1066612	1066612	down	4
4	1	55969	1	scaffold_422	1	55969	55969	unknown	94
10	14153336	14159193	27	scaffold_4289	1	5858	5858	unknown	288
7	3408998	3451491	14	scaffold_429	1	42494	42494	unknown	178
4	845735	1895958	7	scaffold_43	1	1050224	1050224	down	100
8	17593468	17598538	49	scaffold_4390	1	5071	5071	down	248
3	2456085	3499899	7	scaffold_44	1	1043815	1043815	unknown	66
2	9404107	10349477	21	scaffold_45	1	945371	945371	up	35
10	2463904	2500161	7	scaffold_452	1	36258	36258	unknown	268
7	1745639	2772988	8	scaffold_46	1	1027350	1027350	up	172
8	10951572	10955892	34	scaffold_4611	1	4321	4321	unknown	233
12	1483992	1488192	7	scaffold_4663	1	4201	4201	unknown	319
7	173348	212209	4	scaffold_469	1	38862	38862	unknown	168
6	5605701	6110209	19	scaffold_47	1	504509	504509	down	157
6	3148201	4092216	12	scaffold_47_2	504510	944016	439507	up	150
6	1911793	1950354	10	scaffold_471	1	38562	38562	unknown	148
2	7443937	7479590	11	scaffold_475	1	35654	35654	unknown	25
8	2100550	2172780	9	scaffold_477	1	72231	72231	up	208
2	13738430	13742463	37	scaffold_4774	1	4034	4034	unknown	51
7	6587146	7533034	22	scaffold_48	1	945889	945889	up	186
2	8250710	8254610	14	scaffold_4891	1	3901	3901	unknown	28
10	9961411	10874610	19	scaffold_49	1	913200	913200	down	280
12	9561384	12073362	31	scaffold_5	1	2511979	2511979	down	343
8	5666580	6554337	23	scaffold_50	1	887758	887758	unknown	222
12	12378382	12414467	33	scaffold_505	1	36086	36086	down	345
3	5657014	5690943	19	scaffold_506	1	33930	33930	unknown	78
9	1	914909	1	scaffold_51	1	914909	914909	down	249
8	9589334	10449454	32	scaffold_52	1	860121	860121	unknown	231
1	2314419	3184528	5	scaffold_53	1	870110	870110	down	5
7	9936168	10777495	30	scaffold_54	1	841328	841328	unknown	194
7	5717807	6587045	21	scaffold_55	1	869239	869239	unknown	185
10	7891196	8738219	16	scaffold_56	1	847024	847024	up	277
7	121740	173247	3	scaffold_566	1	51508	51508	unknown	167
8	8611450	9111764	28	scaffold_57	1	500315	500315	up	227
8	1195119	1992995	7	scaffold_57_2	500316	797877	297562	down	206
10	16679751	16722017	33	scaffold_574	1	42267	42267	unknown	294
12	2246473	2993678	10	scaffold_58	1	747206	747206	down	322
6	4130949	4160053	15	scaffold_588	1	29105	29105	unknown	153
2	1	96604	1	scaffold_59	1	96604	96604	up	15
12	7897760	8659242	27	scaffold_59_2	96605	761483	664879	down	339
6	4101502	4130848	14	scaffold_598	1	29347	29347	unknown	152
10	2500262	4906378	8	scaffold_6	1	2406117	2406117	down	269
5	215321	973303	2	scaffold_60	1	757983	757983	down	111
6	1	2354	1	scaffold_6080	1	2354	2354	unknown	139
1	7811860	8561008	11	scaffold_61	1	749149	749149	up	11
3	13532291	14280293	31	scaffold_62	1	748003	748003	up	90
12	917378	942028	4	scaffold_621	1	24651	24651	unknown	316
10	4906479	4930419	9	scaffold_628	1	23941	23941	unknown	270
12	8666816	9400901	29	scaffold_63	1	734086	734086	down	341
10	9211058	9961310	18	scaffold_64	1	750253	750253	down	279
12	6511499	6533933	22	scaffold_648	1	22435	22435	unknown	334
7	8726882	9455897	28	scaffold_65	1	729016	729016	unknown	192
6	573191	575128	5	scaffold_6547	1	1938	1938	unknown	143
1	1	809393	1	scaffold_66	1	809393	809393	down	1
10	16812036	16898518	35	scaffold_67	1	86483	86483	unknown	296
11	1	95149	1	scaffold_67_2	86484	181632	95149	unknown	303
10	1	545855	1	scaffold_67_3	181633	727487	545855	down	262
7	5040277	5717706	20	scaffold_68	1	677430	677430	unknown	184
4	8453598	9132443	16	scaffold_69	1	678846	678846	unknown	109
8	13001694	15326139	41	scaffold_7	1	2324446	2324446	down	240
12	184067	917277	3	scaffold_70	1	733211	733211	down	315
2	10720580	11397784	25	scaffold_71	1	677205	677205	unknown	39
10	15772087	16424301	30	scaffold_72	1	652215	652215	up	291
2	8529893	9116569	18	scaffold_73	1	586677	586677	unknown	32
3	5642304	5656913	18	scaffold_736	1	14610	14610	unknown	77
2	2098131	2738842	5	scaffold_74	1	640712	640712	up	19
11	3680473	4307390	5	scaffold_75	1	626918	626918	up	307
2	614857	631985	3	scaffold_758	1	17129	17129	unknown	17
8	11732906	12357772	38	scaffold_76	1	624867	624867	down	237
8	11113559	11725429	36	scaffold_77	1	611871	611871	up	235
7	3391969	3408897	13	scaffold_770	1	16929	16929	unknown	177
8	12357873	12359404	39	scaffold_7714	1	1532	1532	unknown	238
2	7674606	8250609	13	scaffold_78	1	576004	576004	up	27
10	11183546	11773029	22	scaffold_79	1	589484	589484	up	283
12	171185	183966	2	scaffold_791	1	12782	12782	down	314
4	1979859	4315354	9	scaffold_8	1	2335496	2335496	up	102
6	953154	1378837	7	scaffold_80	1	425684	425684	up	145
6	8019	568228	3	scaffold_80_2	425685	560210	134526	down	141
8	657634	968620	4	scaffold_81	1	310987	310987	unknown	203
8	17109028	17593367	48	scaffold_81_2	310988	484340	173353	up	247
11	5508082	5703296	10	scaffold_81_3	484341	679555	195215	down	312
7	2773089	2787347	9	scaffold_811	1	14259	14259	unknown	173
2	13549039	13564007	35	scaffold_812	1	14969	14969	unknown	49
7	3813338	4377394	16	scaffold_82	1	564057	564057	up	180
3	9291361	9309267	28	scaffold_827	1	17907	17907	unknown	87
8	12359505	13001593	40	scaffold_83	1	642089	642089	down	239
10	11182031	11183445	21	scaffold_8339	1	1415	1415	unknown	282
12	7343450	7897659	26	scaffold_84	1	554210	554210	unknown	338
8	16760659	17014281	46	scaffold_85	1	253623	253623	unknown	245
11	5099194	5396757	8	scaffold_85_2	253624	551187	297564	unknown	310
12	6920783	6933544	24	scaffold_856	1	12762	12762	unknown	336
12	942129	1476018	5	scaffold_86	1	533890	533890	down	317
7	15252500	15774704	35	scaffold_87	1	522205	522205	up	199
3	9289902	9291260	27	scaffold_8713	1	1359	1359	unknown	86
10	4930520	5449433	10	scaffold_88	1	518914	518914	down	271
5	11249425	11915651	28	scaffold_89	1	666227	666227	up	137
9	8367471	10618669	13	scaffold_9	1	2251199	2251199	down	261
2	96705	614756	2	scaffold_90	1	518052	518052	up	16
12	1488293	1801712	8	scaffold_91	1	313420	313420	unknown	320
7	2787448	2996921	10	scaffold_91_2	313421	522894	209474	unknown	174
6	8253608	8753999	25	scaffold_92	1	500392	500392	up	163
7	9455998	9936067	29	scaffold_93	1	480070	480070	up	193
8	10449555	10951471	33	scaffold_94	1	501917	501917	up	232
9	5922559	6399174	9	scaffold_95	1	476616	476616	unknown	257
12	1801813	2246372	9	scaffold_96	1	444560	444560	down	321
3	13049637	13532190	30	scaffold_97	1	482554	482554	down	89
5	1513637	2025000	8	scaffold_98	1	511364	511364	down	117
9	7891977	8367370	12	scaffold_99	1	475394	475394	down	260
		76716574				156800639	148314424
Note that the scaffold with _1; _2 or _3 are split scaffolds from the genome assembly V1.1
							197261574	75.1867
