## Supplementary material for "No support for a meiosis suppressor in *Daphnia pulex*: Comparison of linkage maps reveals normal recombination in males of obligate parthenogenetic lineages": TableS3

### Sheet: Feuil1
	CP_Female_LPB87			CP_Male_TEX1			CP_Female_TEX114			OP_Male_STM2
LG	Physical length (bp)	Genetic length (cM)	Number of markers	Physical length (bp)	Genetic length (cM)	Number of markers	Physical length (bp)	Genetic length (cM)	Number of markers	Physical length (bp)	Genetic length (cM)	Number of markers
1	9224380	110.315	1448	8965511	115.686	1097	9224380	100.597	1364	9067762	94.294	1487
2	13267051	109.675	1643	16100122	118.839	1422	15976790	98.737	2006	16148797	97.786	2009
3	14363272	93.117	1242	14090285	91.455	1192	13927103	75.25	1324	13574107	102.904	1703
4	8996529	80.836	1104	9111636	85.058	1014	9111636	79.777	1129	9122884	51.286	1469
5	13128336	98.158	1285	12754333	98.039	1146	12761360	90.276	1261	12551488	79.765	1625
6	7727419	83.834	1834	7476569	99.548	727	7435323	111.919	919	7763553	99.3	1207
7	15635506	123.976	1491	15703832	97.01	1329	15473559	83.956	2111	15522597	91.047	1953
8	16233883	152.836	1450	15381548	114.643	1254	15316892	116.466	1376	16542103	107.695	2580
9	9594813	83.112	838	10617469	78.427	1151	10380930	108.495	1072	10617469	52.33	2710
10	16623951	144.186	1639	16314704	128.201	1578	15001577	151.085	1458	17157501	105.865	2451
11	5702396	67.68	672	5527719	62.42	766	5507181	75	882	5507181	75.275	960
12	12306890	92.875	927	12246553	67.83	1057	12098393	68.99	1590	11982477	79.652	1251
Total	142804426	1240.6	15573	144290281	1157.16	13733	142215124	1160.55	16492	145557919	1037.2	21405
Note: The physical lengths correspond to the anchored scaffolds with at least one marker.

### Sheet: old
	Female LPB87			Male TEX1			Female TEX114			Male STM2
LG	Total physical length (bp)	Genetic length (cM)	Number of markers	Total physical length (bp)	Genetic length (cM)	Number of markers	Total physical length (bp)	Genetic length (cM)	Number of markers	Total physical length (bp)	Genetic length (cM)	Number of markers
1	9224380	110.315	1448	8965511	115.686	1097	9224380	100.597	1364	9067762	94.294	1487
2	13267051	109.675	1643	16100122	118.839	1422	15976790	98.737	2006	16148797	97.786	2009
3	14363272	93.117	1242	14090285	91.455	1192	13927103	75.25	1324	13574107	102.904	1703
4	8996529	80.836	1104	9111636	85.058	1014	9111636	79.777	1129	9122884	51.286	1469
5	13128336	98.158	1285	12754333	98.039	1146	12761360	90.276	1261	12551488	79.765	1625
6	7727419	83.834	1834	7476569	99.548	727	7435323	111.919	919	7763553	99.3	1207
7	15635506	123.976	1491	15703832	97.01	1329	15473559	83.956	2111	15522597	91.047	1953
8	16233883	152.836	1450	15381548	114.643	1254	15316892	116.466	1376	16542103	107.695	2580
9	9594813	83.112	838	10617469	78.427	1151	10380930	108.495	1072	10617469	52.33	2710
10	16623951	144.186	1639	16314704	128.201	1578	15001577	151.085	1458	17157501	105.865	2451
11	5702396	67.68	672	5527719	62.42	766	5507181	75	882	5507181	75.275	960
12	12306890	92.875	927	12246553	67.83	1057	12098393	68.99	1590	11982477	79.652	1251
total	142804426	1240.6	15573	144290281	1157.16	13733	142215124	1160.55	16492	145557919	1037.2	21405
Note: The physical lengths correspond to the anchored scaffolds with at least one marker.
												1200.57
	5509998	4024143	6099300	2756505								3.61644
	3.71508	2.71325	4.11241	1.85855	3.09982				1.43717e+08
									4.59749e+06
				148314424					0.0309982

### Sheet: Feuil2
	Female LPB87	Female LPB87	Male TEX1	Male TEX1	Female TEX116	Female TEX117	Male STM4	Male STM5	rec_sd	rintra_sd
LG	cm/Mb	R-intra (Veller et al. 2019)	cm/Mb	R-intra (Veller et al. 2019)	cm/Mb	R-intra (Veller et al. 2019)	cm/Mb	R-intra (Veller et al. 2019)	rec	rintra
11	11.9104	0.00029611	10.985	0.00026207	13.6851	0.00034945	13.7196	0.00029404	1.35554	3.62121e-05
1	12.0685	0.00090883	12.6561	0.00094564	11.0034	0.001	10.6013	0.00081782	0.946413	7.66117e-05
5	7.48213	0.0017	7.49289	0.0016	6.88132	0.0015	6.08012	0.0016	0.666997	8.16497e-05
6	10.9288	0.00050536	13.3753	0.00052967	15.2797	0.00076881	12.9449	0.00053499	1.78525	0.000123411
4	8.89545	0.00089405	9.3943	0.00090765	8.77893	0.0009362	5.64369	0.0006621	1.71055	0.000126492
12	7.55187	0.0011	5.53185	0.00075585	5.60973	0.001	6.49592	0.00088265	0.943762	0.000148644
10	8.36543	0.0035	7.43574	0.0032	8.76307	0.0034	6.14025	0.0027	1.16523	0.000355903
3	6.48679	0.0018	6.37465	0.0016	5.2421	0.001	7.16922	0.0017	0.798716	0.000359398
7	7.86756	0.0019	6.15629	0.0016	5.3313	0.00099957	5.78379	0.0015	1.10782	0.000374357
9	7.85921	0.00083827	7.40064	0.00082104	10.2378	0.00099451	4.93798	0.00013445	2.17188	0.000383109
2	6.76805	0.0026	7.33355	0.0021	6.09304	0.0027	6.03437	0.0019	0.615347	0.000386221
8	9.10712	0.0028	6.83129	0.0022	6.9647	0.0023	6.44025	0.0017	1.20164	0.000450925
total	8.38757	0.0188426	7.84003	0.0165219	7.87771	0.0169485	7.03752	0.014426	0.557806	0.00181239
