## Supplementary material for "No support for a meiosis suppressor in *Daphnia pulex*: Comparison of linkage maps reveals normal recombination in males of obligate parthenogenetic lineages": TableS4

### Sheet: Feuil1
LG	Physical length (bp)	Genetic length (cM)
		CP_Female LPB-87	CP_Male TEX-1	CP_Female TEX-114	OP_Male STM-2
1	8874044	91.8957	105	93.27	94.294
2	16108229	109.675	114.7	98.74	97.7856
3	14296715	92.2721	91.46	75.25	102.904
4	9009149	80.836	85.06	79.777	51.286
5	12803662	96.197	97.07	90.276	77.439
6	7244772	71.5938	72.58	111.92	56.392
7	15502991	103.143	82.98	83.96	73.39
8	16385810	145.84	91.61	104.11	107.695
9	10530459	83.1088	78.43	104.83	50.004
10	16732901	141.075	128.2	127.19	87.4038
11	5302574	62.706	61.45	75	62.915
12	12081464	84.675	59.87	66.66	79.6188
Total	144872770	1163.02	1068.41	1110.98	941.127

### Sheet: Feuille2
LG	Physical length (bp)	Starting position (bp)	Genetic length (cM)
			CP_Female LPB-87	CP_Male TEX-1	CP_Female TEX-114	OP_Male STM-2
1	8874044	20566	91.8957	105	93.27	94.294
2	16108229	96582	109.675	114.7	98.74	97.7856
3	14296715	49953	92.2721	91.46	75.25	102.904
4	9009149	45065	80.836	85.06	79.777	51.286
5	12803662	280600	96.197	97.07	90.276	77.439
6	7244772	79891	71.5938	72.58	111.92	56.392
7	15502991	238769	103.143	82.98	83.96	73.39
8	16385810	336375	145.84	91.61	104.11	107.695
9	10530459	44648	83.1088	78.43	104.83	50.004
10	16732901	503028	141.075	128.2	127.19	87.4038
11	5302574	177825	62.706	61.45	75	62.915
12	12081464	180264	84.675	59.87	66.66	79.6188
Total	144872770		1163.02	1068.41	1110.98	941.127		148314424
	2.32051
				1137	0.0603257	11.9133	1114.14	15.5286
					6.03257
